# A phylogenetically-conserved axis of thalamocortical connectivity in the human brain

**DOI:** 10.1101/2022.11.15.516574

**Authors:** Stuart Oldham, Gareth Ball

## Abstract

The thalamus enables key sensory, motor, emotive, and cognitive processes via connections to the cortex. These projection patterns are traditionally considered to originate from discrete thalamic nuclei, however recent work showing gradients of molecular and connectivity features in the thalamus suggests the organisation of thalamocortical connections occurs along a continuous dimension. By performing a joint decomposition of densely sampled gene expression and non-invasive diffusion tractography in the adult human thalamus, we define a principal axis of genetic and connectomic variation along a medial-lateral thalamic gradient. Projections along this axis correspond to an anterior-posterior cortical pattern and are aligned with electrophysiological properties of the cortex. The medial-lateral axis demonstrates phylogenetic conservation, reflects transitions in neuronal subtypes, and shows associations with neurodevelopment and common brain disorders. This study provides evidence for a supra-nuclear axis of thalamocortical organisation characterised by a graded transition in molecular properties and anatomical connectivity.
