## Supplementary Data 6 for "A phylogenetically-conserved axis of thalamocortical connectivity in the human brain"

### Sheet: PC1_MedialGenes
GeneName	PC1
AKAP14	-0.0384419
SYT17	-0.038173
CAPSL	-0.0375126
STON2	-0.0367127
MYH7	-0.036312
C1orf194	-0.0353187
GABRG3	-0.0349978
SYT10	-0.0348276
CCDC74B	-0.0348199
GABRG1	-0.0345585
EFNB3	-0.0341433
CCNA1	-0.0340498
GDA	-0.0338305
GHRH	-0.0337814
DNAH7	-0.0330609
SLC7A11	-0.0329485
C22orf42	-0.0328201
GNG4	-0.0326927
SLC16A9	-0.0324628
SLC17A8	-0.0322846
TMIE	-0.0322564
SRY	-0.0321168
LRRC9	-0.0320431
RTBDN	-0.0317788
SPAG6	-0.0316956
PKIA	-0.0315191
FAM181A	-0.0314523
GABRB1	-0.0312715
EFHB	-0.0311775
TREML1	-0.0310647
TRH	-0.0309474
FZD3	-0.0309037
NMB	-0.0308473
ZBBX	-0.0307122
GLTPD2	-0.0306694
HTR2C	-0.0306141
BRS3	-0.0305802
IQCA1	-0.0305679
C8orf34	-0.0305519
C1orf87	-0.0305405
C6orf118	-0.0305065
ALK	-0.0305042
FSD1L	-0.0304851
C9orf135	-0.0301765
DLX1	-0.0301355
FAM167A	-0.0300811
PCDH8	-0.0300802
SEMG2	-0.0300178
GDPD2	-0.0299591
OCA2	-0.0298977
MAMLD1	-0.0298637
GOLGA6C	-0.029853
FAM133A	-0.0298348
APLNR	-0.0297431
IRS4	-0.0296824
C5orf49	-0.0295315
NKAIN4	-0.0295172
GLRA2	-0.0294913
REEP1	-0.0293824
TSPAN19	-0.0292221
KNCN	-0.0291675
NUDT11	-0.029077
SLC1A3	-0.0290022
ITM2C	-0.0289757
WDR49	-0.0289245
VIP	-0.0288396
LPAR4	-0.0286628
DYDC2	-0.0285233
KIAA2022	-0.0284627
VAT1L	-0.028437
SCN3A	-0.0282866
GPR12	-0.0282764
MGAT4C	-0.0282177
KCNG3	-0.0281812
NPY5R	-0.0281764
SLIT1	-0.0281421
VWA3A	-0.0281369
ZNF676	-0.0280213
CNR1	-0.0279296
AQP4	-0.0278085
HYDIN	-0.0278061
LRP2BP	-0.0277769
ZCCHC12	-0.0277634
SPRR2G	-0.0277566
NGB	-0.02771
NPY2R	-0.0277097
MAGED4B	-0.0276289
PANX2	-0.0275946
NDST4	-0.0274789
ENKUR	-0.0274371
RTP1	-0.0272787
PLCXD3	-0.0272279
BHLHB9	-0.027216
OXT	-0.027182
HTR1D	-0.0271671
SYT4	-0.027059
DISP2	-0.0269505
ZNF99	-0.0268689
TEX26	-0.0268586
ARMC3	-0.0268529

### Sheet: PC1_LateralGenes
GeneName	PC1
DIRAS1	0.0418613
KCNA1	0.0416902
FNDC5	0.0415698
SCN1B	0.0414181
CPLX1	0.0412592
PVALB	0.0411844
ATP2B3	0.0409836
NEFM	0.0405826
OSBP2	0.0403769
NAT8L	0.0400223
ADORA1	0.0399226
SLC24A2	0.0397369
PPFIA4	0.0396416
GRID1	0.0394947
ATP2B2	0.0394167
AMZ1	0.0392019
PPM1H	0.0391465
ADAM23	0.0386734
PAQR9	0.0382786
GABBR2	0.0379507
HSPA12A	0.037857
ADARB2	0.037842
PEX5L	0.0375759
RASGRF1	0.037564
PALM2-AKAP2	0.0375505
LHFPL3	0.0374407
SPTB	0.0373198
ZMAT4	0.0372251
ZNF365	0.0371448
FSTL4	0.0370505
SCN8A	0.0369878
GRM4	0.0368204
GRM1	0.036663
ELMO1	0.0366401
ADAM11	0.0364952
NDRG3	0.0360137
MGAT3	0.0359543
CKMT1A	0.0359162
KCNA2	0.0358857
FRMD5	0.0358322
HHIP	0.0357207
EHD3	0.0357176
IL1RAPL1	0.0354905
TMEM38A	0.0354668
KCNC1	0.035107
DACT3	0.0351037
YPEL4	0.0350457
SPOCK1	0.0349623
OLIG2	0.0349082
PRRT3	0.0348575
LRTM2	0.0346856
CACNG2	0.0346551
TRPC3	0.0346456
GNG13	0.0346326
CD99L2	0.0345402
CKMT1B	0.034418
NEU4	0.0343885
ZDHHC22	0.0343398
SYT3	0.0343333
C10orf90	0.0343172
PLEKHH1	0.0342834
ADCY1	0.0342632
GUCY1A2	0.034219
PAK1	0.0342104
KNDC1	0.0341959
RGS7BP	0.0341468
MYO5A	0.0340482
ATP1A3	0.0340104
SOX10	0.0340081
SEC14L5	0.0339959
ANO4	0.0339431
SNPH	0.033828
GLDN	0.0337911
KRT31	0.0337888
RNF208	0.0337729
CNDP1	0.0337549
PLLP	0.0336782
CTTNBP2	0.0336085
DSCAML1	0.0335875
CHRNA2	0.0335571
CUX2	0.0335551
KRT222	0.0335444
TUBA8	0.0334929
DMRT2	0.0334411
OPCML	0.0333759
CACNG7	0.0333744
RNF157	0.0333326
GRAMD1B	0.0332333
GNAL	0.0332283
TMEM151A	0.0332016
LYPD5	0.0331698
DDX4	0.0331342
AATK	0.0331011
NIPA1	0.0330655
CNTN2	0.0330073
SNCB	0.0329811
OPALIN	0.032929
PSG11	0.0329238
HS6ST3	0.0329182
GABRB2	0.0328926

### Sheet: PC2_DorsalGenes
GeneName	PC2
GABRA5	-0.0460788
ILDR2	-0.0460524
LRRTM1	-0.045654
IPCEF1	-0.0445111
KIAA0319	-0.0445046
NTNG1	-0.0440182
ADRA1D	-0.0439573
PCP4	-0.0427567
RTN4RL1	-0.042696
ZIC2	-0.0426871
CAMKV	-0.0418977
FAM49A	-0.0414268
OPRM1	-0.0413306
ZIC1	-0.0413108
MTUS2	-0.0412348
CDH22	-0.041112
MGAT5B	-0.0409211
NECAB2	-0.040803
NRG3	-0.0407222
DLGAP3	-0.0406502
C11orf87	-0.039961
RNF165	-0.0397647
ABHD12B	-0.0397605
KCNA4	-0.0396239
FAM182B	-0.0396102
CIT	-0.0395694
INSM2	-0.039561
KIAA0087	-0.0391644
SYT7	-0.0390656
KIAA1644	-0.0389571
ADRA1B	-0.038721
ANKS1B	-0.0387068
RTN4R	-0.0386658
ZIC5	-0.0383582
HRH3	-0.0382799
SNCAIP	-0.0382378
STK32C	-0.0381732
PCDHB15	-0.0380959
LRRC7	-0.038003
CRH	-0.0378818
PRKCG	-0.0378351
CDKL5	-0.0377684
TMEM132E	-0.0376007
UBL4B	-0.0373047
DDAH1	-0.0367219
ZNF804B	-0.0366936
ANKRD45	-0.0366003
FRMPD2	-0.0360786
GBX2	-0.0360079
GRM7	-0.0358756
DAGLA	-0.0357563
PSD3	-0.0353454
WNT3	-0.0352529
CPNE9	-0.0350986
VWC2	-0.0350017
C2orf83	-0.0348482
NOG	-0.0348203
PLCB1	-0.0347339
KCNS2	-0.0346985
PTPRN2	-0.0345838
TRIM9	-0.0344668
CAMK2B	-0.034365
RAPGEF4	-0.0340321
RPH3A	-0.0338676
FAM19A4	-0.0338642
LRP8	-0.0337115
DPP10	-0.0336793
LINGO1	-0.0336185
PPM1E	-0.0335155
MED12L	-0.0331598
KCNF1	-0.0331309
CACNB4	-0.0330832
WBSCR17	-0.0328143
CNIH2	-0.0327324
ZIC4	-0.0327162
PTHLH	-0.0326236
CAMK2A	-0.0325438
CA7	-0.0324007
CNTN5	-0.0322654
PCDHB10	-0.0322525
STX1A	-0.0321963
GABRA4	-0.0321586
CPNE7	-0.0321314
CALB1	-0.0319428
NELL2	-0.0319354
BCHE	-0.0317865
AK5	-0.0317023
GRM6	-0.0316934
SLC1A6	-0.0313595
SUSD4	-0.0311412
PCDHB6	-0.0311148
KCNB2	-0.0311095
XKR4	-0.0307962
FAM189A1	-0.0307667
KCTD16	-0.0305358
LRRN1	-0.0302936
LRRN2	-0.0302843
MAP3K9	-0.0300178
ANKRD62	-0.0299799
CACNB2	-0.029861

### Sheet: PC2_VentralGenes
GeneName	PC2
SCRG1	0.0474559
TCEAL6	0.044934
NOS1	0.0445429
SH3GL3	0.0437507
P2RX6	0.0436835
C12orf76	0.0433995
FEZ1	0.0431932
NKX2-1	0.0429874
CHRM5	0.0427693
NPM2	0.0427462
PEA15	0.0425646
HBM	0.042392
C9orf24	0.0422161
MBP	0.0421303
NOVA1	0.0420822
SFTPC	0.0419899
RND2	0.0419286
CNTNAP4	0.041692
NANOS3	0.0414242
NUAK1	0.04115
SLCO1A2	0.0411375
SLC6A15	0.0409709
EEF1A2	0.0409067
CDH20	0.0408405
LHPP	0.0407777
LGR5	0.0407774
PAIP2B	0.040276
PLEKHB1	0.0398942
SLC30A10	0.0396315
DPYSL2	0.0396211
GPD1	0.0395715
MPPED1	0.0392851
GALNT13	0.0392456
S100B	0.0391874
PNMA3	0.0391506
FGF1	0.0388218
AGPAT4	0.0385834
FMNL2	0.0385832
KLRC4	0.0385612
ATP8A1	0.0384495
TUBB2B	0.0383507
RTL1	0.0383454
TRAM1L1	0.0383075
TRIM2	0.0382076
PAQR6	0.0382009
TMEM196	0.038156
GRP	0.0380394
SLC35F1	0.0379855
MPP2	0.0378728
USH1C	0.0376982
CLIP2	0.0376121
KBTBD11	0.0376015
RALYL	0.0374484
FAM81A	0.0373628
TAS2R43	0.0373617
SLC4A9	0.0373348
RGS4	0.03732
GOLGA7B	0.0372178
CNTFR	0.0371217
HBQ1	0.0371013
CHST6	0.0370801
SPARCL1	0.0370321
DAAM2	0.0369531
TTYH1	0.0369334
CHADL	0.0368979
CHI3L1	0.0368491
KLRC2	0.036806
NEBL	0.0367673
GPM6B	0.0367234
ANKRD34B	0.0367036
NKAIN1	0.0366282
SMOC1	0.0364477
PDIA2	0.0364437
CLDND1	0.0363902
RHBDL3	0.0363573
RASSF2	0.0362609
KLRC3	0.0361559
SCD	0.0359813
CTNNA3	0.0359328
SEC14L2	0.0358818
HABP4	0.0357978
AFF2	0.0357313
RFTN2	0.0356329
PLCL1	0.0355749
TMEM206	0.0355551
SEC61A2	0.0355176
HEPACAM	0.0354942
NPB	0.0353272
JAKMIP3	0.0353209
HEY1	0.0352908
KIF6	0.0352694
GRID2	0.0352479
RUNDC3B	0.0352453
SCD5	0.0351985
MAST3	0.0351575
GFOD1	0.0351523
CRYAB	0.0351462
SLC7A14	0.0351162
TMEFF1	0.035056
EDIL3	0.034916

### Sheet: PC3_AnteriorGenes
GeneName	PC3
FREM3	-0.0486461
ZSCAN10	-0.0458039
SOX1	-0.0454086
GPR149	-0.0449713
GPR150	-0.0433469
KLHDC8A	-0.0432931
DCAF8L2	-0.0430323
HTR6	-0.0429356
PRNP	-0.0421237
CNTN3	-0.0420653
ZCCHC16	-0.0418311
GREM1	-0.0417872
ALX3	-0.0415523
PCDH10	-0.0413626
SLC10A4	-0.0411585
RCAN2	-0.0410388
PDZD7	-0.0409305
KISS1R	-0.0406632
KIAA1549	-0.039967
PRODH2	-0.0397835
OR10A4	-0.0397482
CBLN2	-0.0392207
ATP10B	-0.0384476
HAMP	-0.038388
PCDH9	-0.0380983
C1QTNF4	-0.0373462
CBS	-0.0368408
C17orf77	-0.0366299
GKN1	-0.0363504
MAGEC1	-0.0362355
MURC	-0.0362048
PRUNE2	-0.0361122
YWHAH	-0.0356322
PDE8B	-0.0350335
G6PC	-0.0348935
MAGEA6	-0.0348038
ASB18	-0.0346576
ATP6V0E2	-0.0346351
DKK3	-0.0345433
C17orf74	-0.0339971
KPRP	-0.0338773
DNER	-0.0336693
THEG	-0.0335816
PHF21B	-0.0335047
LCTL	-0.0333726
CHGA	-0.0331549
OR2T4	-0.0331115
SPACA5	-0.033067
RHO	-0.0328308
KRT77	-0.032787
C3orf14	-0.0327381
RASGEF1C	-0.0325857
NPHS2	-0.0324306
OR10H5	-0.0324137
LPA	-0.0322493
NKX2-8	-0.031937
TMEFF2	-0.0319162
TBX15	-0.0317227
CYP4A11	-0.0315322
GCM2	-0.0314665
LHFPL5	-0.0313359
TNP1	-0.031312
CSAG1	-0.0312844
ABLIM2	-0.0310713
GPM6B	-0.0304765
FAM187B	-0.0303402
OPN4	-0.0303349
FAM131A	-0.0303324
CLASP2	-0.0300618
MAP6D1	-0.0297816
RAB33A	-0.0297791
ANP32D	-0.0295948
MCCD1	-0.0294686
POU3F3	-0.0292695
BEST1	-0.0291671
CHRNA9	-0.0289885
FAM9C	-0.0289684
INHBC	-0.028888
VCX3A	-0.0287938
CHRNA4	-0.0284877
CABP5	-0.0283964
CAP2	-0.0283826
SPRR2E	-0.0277988
ERAS	-0.0275023
KIF5C	-0.0272879
CCDC105	-0.0272759
ZNF534	-0.0272486
HRASLS	-0.0271349
ATP1B4	-0.0270844
SLC22A9	-0.0268732
ENTPD2	-0.0267491
KLHL4	-0.0266637
LYNX1	-0.0264093
VSTM5	-0.0262867
NRSN1	-0.0260623
FAM131C	-0.0259713
FAM181B	-0.0257833
SI	-0.0257263
SMYD1	-0.0254582
SYNGR3	-0.0254212

### Sheet: PC3_PosteriorGenes
GeneName	PC3
NELL1	0.0495532
CA10	0.0488643
TNIK	0.0468608
SUSD5	0.0457373
PTCHD1	0.0432781
UNC13C	0.042821
FGF5	0.0411444
KSR2	0.0409496
BEND4	0.0406374
SLC30A3	0.0404283
NETO1	0.0393882
TRIM54	0.0390278
INSL5	0.0390198
SCARA3	0.0389157
CSPG5	0.0389089
NTSR1	0.0389078
OPHN1	0.0385106
TRPC5	0.0378252
PABPC1L2A	0.0377287
YIPF7	0.0374785
ACOT12	0.0374654
LRFN5	0.0373807
PCP4L1	0.0371882
TRHR	0.0370764
HS3ST2	0.036888
ADAMTS16	0.0366032
TAS2R3	0.0355508
IQCJ	0.0354996
HTR1A	0.0354587
ADCYAP1R1	0.035387
PCDHA11	0.0351722
SCN3B	0.035168
VSX2	0.0340888
GLB1L3	0.0339493
DCT	0.033351
NBEA	0.0333426
TMC2	0.0332096
RFPL3	0.0331233
RAB26	0.0328338
NLGN1	0.0327177
DCLK2	0.0327001
MASP1	0.0323397
SLC25A41	0.0320859
GLRA3	0.0320125
BMPER	0.0318784
PAX2	0.0314299
PABPC1L2B	0.0313839
CCKBR	0.0312379
GJB5	0.0312069
LRFN1	0.0311785
SYT12	0.0304481
LHFPL1	0.0303376
SLC13A5	0.0303131
NEUROD2	0.030215
MAPK4	0.0301761
PTH2R	0.0301604
NDST3	0.0298813
PCDH19	0.0297042
PAX7	0.0296273
TRIM48	0.0291052
SLN	0.028703
CLSTN2	0.0286062
C4orf22	0.0280481
MEPE	0.0275374
MC4R	0.0274326
PLCH1	0.0270957
RAB27B	0.026488
MAPRE3	0.0263942
ASTN1	0.0259603
INSM1	0.0255332
SEZ6	0.025323
CSMD3	0.0252252
DOC2A	0.0249211
PCDHGA9	0.0247587
ST6GAL2	0.0244776
NOL4	0.0234824
SVOP	0.0234809
ACTL7A	0.0233572
CSMD1	0.0232617
L1CAM	0.0230049
APC	0.0224566
TPH2	0.0221928
GPM6A	0.0221039
SYT16	0.0206566
HTR2A	0.0205166
DCLK3	0.0199292
SLC26A8	0.0193064
ICAM5	0.0176864
SCN2A	0.0167928
RORB	0.0163108
CACNB1	0.0157184
CATSPER4	0.0154843
GALNTL5	0.0150745
FBXW12	0.015067
HAP1	0.0146511
IGFBPL1	0.0146486
RTN4RL2	0.0134675
TINAG	0.0114338
CCDC27	-0.011809
TBC1D26	-0.0127786
