## Supplementary Data 7 for "A phylogenetically-conserved axis of thalamocortical connectivity in the human brain"

### Sheet: CellClassEnrichment
Cell_class	Medial_enrichment	Medial_pFDR	Lateral_enrichment	Lateral_pFDR
Neuron	2.08903	0.0181071	6.57489	3.43513e-28
Oligodendrocyte	0.438227	1.80189	8.0291	2.27631e-11
Microglia/Macrophage	0	1.27381	0	1.27381
Fibroblast-Like	1.13639	1.35976	0	1.27381
Mural	0	1.27381	0	1.27381
Endothelial	0.193069	1.7913	0	1.27381
Polydendrocyte	0.679251	1.74131	2.51603	0.232286
Astrocyte	3.3877	0.00659361	0	1.27381
Ependyma	5.95755	1.1202e-11	0	1.27381

### Sheet: NeuronSubtypeEnrichment
Neuron_class	Medial_enrichment	Medial_pFDR	Lateral_enrichment	Lateral_pFDR
Gad2/Ahi1	8.18824	1.12012e-07	1.79598	0.354624
Rora	1.34626	0.346297	8.6389	3.1083e-26
Habenula	5.80844	7.41138e-06	0.465852	0.885953

### Sheet: NeuronSubclusterEnrichment
Neuronal_subcluster	Medial_enrichment	Medial_pFDR	Lateral_enrichment	Lateral_pFDR
Rora-9	-0.29125	1.44033	4.69025	2.60231e-05
Rora-11	-0.260335	1.41549	3.3088	0.00342099
Rora-6	0	1.16639	2.9569	0.0505337
Rora-5	0	1.16639	2.65659	0.501589
Rora-1	0	1.16639	2.27707	0.229038
Rora-8	0	1.16639	2.26695	0.130731
Rora-10	-0.258889	1.37786	2.48569	0.0520406
Rora-3	0	1.16639	1.98623	0.369884
Rora-7	0	1.16639	1.73491	0.742447
Rora-2	-0.435514	1.42156	2.06337	0.351491
Rora-4	-0.427523	1.38615	1.19174	1.01144
Gad2/Ahi1-11	0	1.16639	0	1.16639
Gad2/Ahi1-5	-0.896154	1.21542	0.817411	1.23201
Habenula-1	-2.11818	0.594718	0.944564	1.29351
Gad2/Ahi1-4	-2.33	0.572838	1.03672	1.30068
Gad2/Ahi1-1	-3.25116	0.284785	0.944564	1.29351
Gad2/Ahi1-9	-2.9125	0.460033	0	1.16639
Gad2/Ahi1-6	-3.17727	0.278348	0	1.16639
Gad2/Ahi1-10	-3.32857	0.398025	0	1.16639
Habenula-2	-4.16071	0.0496706	0.708423	1.27569
Gad2/Ahi1-3	-3.80408	0.126521	0	1.16639
Habenula-4	-3.88333	0.598039	0	1.16639
Habenula-3	-4.90526	0.0195145	0.685571	1.25378
Gad2/Ahi1-7	-4.30154	0.0299885	0	1.16639
Gad2/Ahi1-2	-6.65714	0.00566447	0.90437	1.25289
Gad2/Ahi1-8	-7.0913	0.00258129	0	1.16639

### Sheet: NeuronClassGenes
Medial_Habenula_Tac2	Medial_Rora	Medial_Gad2-Ahi1	Lateral_Habenula_Tac2	Lateral_Rora	Lateral_Gad2-Ahi1
Vat1l	Panx2	Vat1l	Hhip	Slc24a2	Rasgrf1
Scn3a	Gpr12	Scn3a		Sncb	Pvalb
Zcchc18	Syt4	Zcchc18		Adarb2	Atp1a3
Syt10	Gabrb1	Gda		Rnf157
Itm2c	Disp2	Zcchc12		Cttnbp2
Zcchc12	Reep1	Dlx1		Myo5a
Syt4		Htr2c		Paqr9
Mgat4c		Pkia		Adam11
Pkia		Disp2		Atp1a3
Ngb		Cnr1		Atp2b2
Cnr1		Gng4		Lrtm2
		Plcxd3		Adcy1
				Ckmt1
				Kcnc1
				Gnal
				Adam23
				Cacng2
				Rgs7bp
				Grid1
				Il1rapl1
				Rasgrf1
				Scn1b
				Gabrb2
				Krt222
				Scn8a
				Hspa12a
				Cplx1
				Snph
				Ypel4
				Zmat4
				Nat8l
				Tmem38a
				Kcna2
				Cux2
				Fstl4
				Grm4
				Fndc5
				Grm1
				Gabbr2
				Diras1
