## Supplementary Data 8 for "A phylogenetically-conserved axis of thalamocortical connectivity in the human brain"

### Sheet: CellClassEnrichment
Cell_class	Dorsal_enrichment	Dorsal_pFDR	Ventral_enrichment	Ventral_pFDR
Neuron	7.78458	1.82749e-32	1.68718	0.157792
Oligodendrocyte	1.46075	1.01891	7.75092	2.26591e-10
Microglia/Macrophage	0	1.09596	0	1.09596
Fibroblast-Like	1.25525	1.07164	0	1.09596
Mural	0	1.09596	0.547123	1.2247
Endothelial	0.641444	1.28035	0.723821	1.32515
Polydendrocyte	0.750295	1.33172	4.56362	0.00446178
Astrocyte	0.817153	1.41408	4.61505	3.34025e-05
Ependyma	0.529054	1.15284	1.12332	1.18744

### Sheet: NeuronSubtypeEnrichment
Neuron_class	Dorsal_enrichment	Dorsal_pFDR	Ventral_enrichment	Ventral_pFDR
Gad2/Ahi1	1.44162	0.488027	5.00508	0.000470613
Rora	11.5651	9.59356e-36	0.625634	0.863814
Habenula	5.21258	0.00019534	2.90659	0.0275158

### Sheet: NeuronSubclusterEnrichment
Neuronal_subcluster	Dorsal_enrichment	Dorsal_pFDR	Ventral_enrichment	Ventral_pFDR
Gad2/Ahi1-10	0	1.18133	4.82906	0.0881875
Gad2/Ahi1-4	0	1.18133	4.5749	0.0518686
Gad2/Ahi1-3	-0.991259	1.04198	3.54788	0.0876203
Gad2/Ahi1-8	-2.02139	0.567805	4.52724	0.0298586
Gad2/Ahi1-6	0	1.18133	1.93162	0.54991
Gad2/Ahi1-9	0	1.18133	1.31702	0.905896
Gad2/Ahi1-7	-0.736364	1.17786	1.91742	0.504968
Gad2/Ahi1-11	0	1.18133	0	1.18133
Gad2/Ahi1-5	-2.02139	0.567805	1.70437	0.601914
Gad2/Ahi1-1	-3.59619	0.153557	3.0322	0.207004
Gad2/Ahi1-2	-3.43636	0.16184	1.88963	0.545872
Habenula-1	-4.90909	0.0432336	1.97552	0.554241
Habenula-2	-4.60227	0.0295147	1.47327	0.694815
Habenula-3	-4.44357	0.0282158	0.700993	1.16863
Habenula-4	-4.29545	0.500392	0	1.18133
Rora-7	-4.38685	0.0534321	0	1.18133
Rora-4	-5.15455	0.000201453	0.39873	1.36819
Rora-5	-4.98827	0.0844396	0	1.18133
Rora-11	-5.37591	2.02515e-07	0.242802	1.42255
Rora-8	-5.40687	1.2392e-06	0	1.18133
Rora-10	-5.69214	3.75115e-08	0	1.18133
Rora-6	-6.09174	2.30514e-06	0	1.18133
Rora-9	-6.89693	3.12154e-09	0	1.18133
Rora-1	-8.08556	3.94855e-09	0	1.18133
Rora-3	-8.59091	2.34849e-09	0	1.18133
Rora-2	-8.96443	1.99746e-09	0	1.18133

### Sheet: NeuronClassGenes
Dorsal_Habenula_Tac2	Dorsal_Rora	Dorsal_Gad2-Ahi1	Ventral_Habenula_Tac2	Ventral_Rora	Ventral_Gad2-Ahi1
Calb1	Map3k9	Plcb1	Tceal3	Tceal5	Ankrd34b
Cnih2	Camkv	Ak5	Tceal5	Eef1a2	Aff2
Cpne9	Ntng1		Tceal6	Gfod1	Nos1
Zic1	Rtn4rl1		Eef1a2		Slc35f1
Necab2	Car7		Golga7b		Ralyl
Zic5	Cdkl5		Galnt13		Slc7a14
Cdh22	Rnf165				Cntnap4
Zic4	Syt7				Nova1
Rapgef4	Adra1b
	Lrrn2
	Trim9
	Anks1b
	Calb1
	Xkr4
	Lrrc7
	Vwc2
	Dpp10
	Cpne7
	Mtus2
	Cacnb2
	Prkcg
	Gbx2
	Kcna4
	Cnih2
	Cacnb4
	Zic1
	Dlgap3
	Ptprn2
	Hrh3
	Rph3a
	Abhd12b
	Susd4
	Camk2b
	AI593442
	Dagla
	Nrg3
	Ppm1e
	Stk32c
	Cpne9
	Lrrtm1
	Cit
	Ddah1
	Kcnf1
	Ildr2
