## Supplementary Data 9 for "A phylogenetically-conserved axis of thalamocortical connectivity in the human brain"

### Sheet: CellClassEnrichment
Cell_class	Anterior_enrichment	Anterior_pFDR	Posterior_enrichment	Posterior_pFDR
Neuron	2.45395	0.0263521	3.56114	0.000189072
Oligodendrocyte	5.02044	0.00443366	0	1.17569
Microglia/Macrophage	0	1.17569	0	1.17569
Fibroblast-Like	0	1.17569	0	1.17569
Mural	0.942212	1.13842	0.99898	1.35135
Endothelial	0	1.17569	0.329121	1.43458
Polydendrocyte	1.09211	1.20766	2.32639	0.641634
Astrocyte	3.60396	0.0231373	3.8211	0.0216737
Ependyma	0.770077	1.2108	1.22668	1.14643

### Sheet: NeuronSubtypeEnrichment
Neuron_class	Anterior_enrichment	Anterior_pFDR	Posterior_enrichment	Posterior_pFDR
Gad2/Ahi1	1.04463	0.620234	4.48881	0.0187261
Rora	2.89475	0.012156	3.06916	0.0253538
Habenula	2.47695	0.146617	4.40727	0.0169475

### Sheet: NeuronSubclusterEnrichment
Neuronal_subcluster	Anterior_enrichment	Anterior_pFDR	Posterior_enrichment	Posterior_pFDR
Gad2/Ahi1-8	-2.9545	0.990375	8.325	0.0224388
Gad2/Ahi1-5	0	1.52799	4.7952	0.701637
Gad2/Ahi1-6	0	1.52799	3.552	0.987508
Gad2/Ahi1-7	0	1.52799	3.52588	0.73408
Gad2/Ahi1-9	-2.28302	2.09434	4.995	0.67959
Habenula-1	0	1.52799	1.776	2.27461
Gad2/Ahi1-2	0	1.52799	1.70043	2.1339
Gad2/Ahi1-3	-1.44884	2.02043	3.13412	1.03079
Habenula-3	-1.21516	1.96585	1.28903	2.02773
Gad2/Ahi1-11	0	1.52799	0	1.52799
Gad2/Ahi1-10	0	1.52799	0	1.52799
Gad2/Ahi1-4	0	1.52799	0	1.52799
Gad2/Ahi1-1	0	1.52799	0	1.52799
Rora-9	0	1.52799	0	1.52799
Rora-7	0	1.52799	0	1.52799
Rora-5	0	1.52799	0	1.52799
Rora-2	0	1.52799	0	1.52799
Rora-1	0	1.52799	0	1.52799
Habenula-4	0	1.52799	0	1.52799
Rora-10	-0.418553	2.37378	0	1.52799
Rora-11	-0.420892	2.4954	0	1.52799
Rora-8	-0.47987	2.54391	0	1.52799
Rora-3	-0.678735	2.37467	0	1.52799
Rora-4	-0.691189	2.5031	0	1.52799
Rora-6	-1.24528	2.09289	0	1.52799
Habenula-2	-3.89688	0.777202	0	1.52799

### Sheet: NeuronClassGenes
Anterior_Habenula_Tac2	Anterior_Rora	Anterior_Gad2-Ahi1	Posterior_Habenula_Tac2	Posterior_Rora	Posterior_Gad2-Ahi1
Cbln2	Nrsn1	Cbln2	Car10	Dclk2	Gpm6a
Nrsn1	C1qtnf4		Gpm6a	St6gal2	Rab27b
Dner	Chga		Neurod2	Nell1	Pcdh19
	Syngr3		Nol4	Nol4	Hap1
	Kif5c		Hap1	Svop
	D630045J12Rik			L1cam
	Chrna4			Lrfn5
	Ywhah			Sez6
