## Supplementary Data 10 for "A phylogenetically-conserved axis of thalamocortical connectivity in the human brain"

### Sheet: PC1_Genes
Negative_prenatal	Negative_postnatal	Positive_prenatal	Positive_postnatal
CCNA1	ALK	ADCY1	SYT3
REEP1	PANX2	DSCAML1	HHIP
FZD3	IQCA1		LYPD5
FSD1L	GABRG3		CKMT1A
EFNB3	HTR2C		YPEL4
PKIA	NGB		ZDHHC22
APLNR	RTBDN		SNCB
DYDC2	PLCXD3		PVALB
GLRA2	SLC7A11		ADARB2
SCN3A	ZCCHC12		CNDP1
FAM181A	GABRG1		GRM1
GDPD2	GDA		NAT8L
GNG4	SYT4		NEFM
GLTPD2	AQP4		NIPA1
MGAT4C	SPAG6		PPM1H
LPAR4	ITM2C		ZMAT4
NUDT11	BHLHB9		KRT222
DLX1	SLC1A3		PRRT3
CNR1	SYT17		TRPC3
OCA2	ENKUR		PAK1
SLIT1			ADAM23
TRH			GLDN
			ATP2B3
			SLC24A2
			KCNA2
			SCN1B
			TMEM151A
			OLIG2
			EHD3
			LRTM2
			GRID1
			ELMO1
			GNG13
			GRAMD1B
			ANO4
			HSPA12A
			SNPH
			ADAM11
			AATK
			FNDC5
			PPFIA4
			AMZ1
			RGS7BP
			RNF157
			GABRB2
			SEC14L5
			TMEM38A
			ATP2B2
			CNTN2
			NDRG3
			OSBP2
			CD99L2
			SCN8A
			PEX5L
			KCNA1
			ADORA1
			CPLX1
			RASGRF1
			KNDC1
			ZNF365
			OPALIN
			NEU4
			CHRNA2
			PLEKHH1
			CKMT1B
			GABBR2
			PLLP
			LHFPL3
			RNF208

### Sheet: PC2_Genes
Negative_prenatal	Negative_postnatal	Positive_prenatal	Positive_postnatal
CNIH2	PLCB1	TUBB2B	PAQR6
PCDHB15	CALB1	SMOC1	HEPACAM
ZIC5	CIT	DPYSL2	S100B
KIAA0319	CDH22	GOLGA7B	GALNT13
ZIC2	HRH3	GRID2	MBP
GBX2	RAPGEF4	NKAIN1	CHI3L1
NOG	INSM2	SLC35F1	EDIL3
BCHE	CA7	KBTBD11	MAST3
SNCAIP	CAMK2B	TMEFF1	CHADL
ZIC1	DDAH1	AFF2	FMNL2
LRRC7	ANKS1B	CLIP2	NEBL
KCNB2	AK5	HBQ1	CLDND1
RNF165	CPNE9	RUNDC3B	TRIM2
ZIC4	STX1A		CTNNA3
	SUSD4		NPM2
	CACNB2		PDIA2
	CACNB4		PEA15
	CPNE7		TCEAL6
	TRIM9		USH1C
	IPCEF1		NOS1
	ADRA1D		PLEKHB1
	PRKCG		CNTNAP4
	MTUS2		FGF1
	TMEM132E		PAIP2B
	KCNF1		SEC14L2
	LRRTM1		TTYH1
	PSD3		PLCL1
	UBL4B		RALYL
	PCP4		CRYAB
	VWC2		DAAM2
	PTHLH		CDH20
	ABHD12B		GPD1
	CRH		KLRC2
	RPH3A		CHST6
	DAGLA		FAM81A
			RHBDL3
			JAKMIP3
			SLC7A14
			LHPP
			SLCO1A2
			SCRG1
			TMEM196
			SPARCL1
			NUAK1
			HABP4
			RFTN2

### Sheet: PC3_Genes
Negative_prenatal	Negative_postnatal	Positive_prenatal	Positive_postnatal
POU3F3	ABLIM2	INSM1	GLRA3
SOX1	CNTN3	L1CAM	DOC2A
KIAA1549	RCAN2	SEZ6	PTCHD1
RAB33A	MAP6D1	DCLK2	LHFPL1
RASGEF1C	GREM1	ADCYAP1R1	SCARA3
PHF21B	PRUNE2	ST6GAL2	LRFN5
FAM181B	DKK3	NOL4	SUSD5
KLHDC8A	ATP10B	LRFN1	PCP4L1
	NRSN1	IGFBPL1	CCKBR
	CAP2	CSPG5	HAP1
	PRNP	PCDH19	SLC13A5
	LYNX1	GPM6A	MC4R
	PCDH10		SYT12
	SYNGR3		SYT16
	SLC10A4		PLCH1
	PDE8B		UNC13C
	BEST1		RAB26
	PCDH9
	FAM131C
	ENTPD2
	KLHL4
