## Supplementary Data 11 for "A phylogenetically-conserved axis of thalamocortical connectivity in the human brain"

### Sheet: PC1_MedialDiseaseEnrich
description	enrichmentRatio	pValue	FDR
Eating Disorders	12.4031	1.12985e-09	4.98041e-06
Alcoholism	14.4538	1.55443e-09	4.98041e-06
Alcoholic Intoxication, Chronic	8.19718	8.34404e-08	0.000178229
Alcohol-Related Disorders	12.6684	2.0925e-07	0.000335218
schizoaffective disorder	11.486	4.44077e-07	0.00056913
Anxiety Disorders	11.0442	5.98965e-07	0.000639695
Substance-Related Disorders	8.8911	7.05136e-07	0.000645502
Alcohol Withdrawal Seizures	45.3394	1.56543e-06	0.00125391
Psychotic Disorders	11.3349	2.6698e-06	0.0019009
Hyperphagia	14.1686	2.66655e-05	0.0170872
Schizophrenia	3.24993	4.01551e-05	0.0233922
Anorexia	12.099	5.71831e-05	0.0305358

### Sheet: PC1_MedialDiseaseGenes
Eating Disorders	Alcoholism	Alcoholic Intoxication, Chronic	Alcohol-Related Disorders	schizoaffective disorder	Anxiety Disorders	Substance-Related Disorders	Alcohol Withdrawal Seizures	Psychotic Disorders	Hyperphagia	Schizophrenia	Anorexia
GABRG3	GABRG3	STON2	GABRG3	GABRG3	GABRG3	GABRG3	GABRB1	GABRG3	GABRG1	STON2	HTR2C
GABRG1	GABRG1	GABRG3	GABRG1	GABRG1	GABRG1	GABRG1	NPY5R	GABRG1	HTR2C	GABRB1	CNR1
TRH	GABRB1	GABRG1	GABRB1	GABRB1	TRH	GABRB1	CNR1	FZD3	BRS3	FZD3	NPY2R
HTR2C	HTR2C	GABRB1	HTR2C	FZD3	HTR2C	HTR2C	NPY2R	HTR2C	NPY2R	HTR2C	OXT
SLC1A3	GLRA2	TRH	VIP	HTR2C	NPY5R	GLRA2		GLRA2	OXT	ALK	HTR1D
VIP	NPY5R	HTR2C	CNR1	GLRA2	CNR1	CNR1		SLC1A3		DLX1
NPY5R	CNR1	ALK	NDST4	SLC1A3	OXT	NPY2R		CNR1		PCDH8
CNR1	NPY2R	NPY5R	OXT	CNR1	HTR1D	NDST4				GLRA2
NPY2R	NDST4	CNR1				OXT				SLC1A3
OXT	OXT	NPY2R								VIP
HTR1D		OXT								CNR1
										AQP4
										PANX2
										OXT
										HTR1D

### Sheet: PC1_LateralDiseaseEnrich
description	enrichmentRatio	pValue	FDR
Epilepsy	9.01867	1.75975e-09	1.12765e-05
Mental Disorders	4.29674	7.18483e-07	0.00202868
Bipolar Disorder	4.84659	9.49757e-07	0.00202868
Tremor	10.9265	3.47915e-06	0.00488183
Schizophrenia	5.07962	3.80917e-06	0.00488183
Epilepsy, Generalized	10.8138	1.91017e-05	0.0204007
Neurologic Manifestations	4.11349	3.15812e-05	0.025475
Epilepsies, Myoclonic	13.6581	3.1804e-05	0.025475
Dyskinesias	6.95321	6.58321e-05	0.0468724

### Sheet: PC1_LateralDiseaseGenes
Epilepsy	Mental Disorders	Bipolar Disorder	Tremor	Schizophrenia	Epilepsy, Generalized	Neurologic Manifestations	Epilepsies, Myoclonic	Dyskinesias
KCNA1	CPLX1	CPLX1	KCNA1	CPLX1	KCNA1	KCNA1	SCN1B	KCNA1
SCN1B	PVALB	PVALB	SCN1B	PVALB	SCN1B	SCN1B	SCN8A	ATP2B3
PVALB	NEFM	NEFM	SCN8A	NEFM	SCN8A	ATP2B2	GRM4	GRM1
ADORA1	GRID1	GRID1	GRM1	GRID1	GRM4	SCN8A	KCNA2	KCNA2
ADAM23	GABBR2	RASGRF1	KCNA2	ZNF365	KCNA2	GRM1	KCNC1	KCNC1
SCN8A	ZNF365	SCN8A	KCNC1	GRM4	KCNC1	KCNA2		ATP1A3
GRM1	SCN8A	GRM4	CNTN2	GRM1		IL1RAPL1		GNAL
KCNA2	GRM4	TRPC3		IL1RAPL1		KCNC1
KCNC1	IL1RAPL1	ATP1A3		OLIG2		ADCY1
CACNG2	KCNC1	CHRNA2		CACNG2		ATP1A3
ATP1A3	OLIG2	CUX2		HS6ST3		GNAL
CHRNA2	ATP1A3	TUBA8		GABRB2		NIPA1
GABRB2	CHRNA2	GNAL
	CUX2	GABRB2
	SNCB
	GABRB2
