## Supplementary Data 12 for "A phylogenetically-conserved axis of thalamocortical connectivity in the human brain"

### Sheet: PC2_DorsalDiseaseEnrich
description	enrichmentRatio	pValue	FDR
Mental Disorders	6.12416	3.92164e-12	2.51299e-08
Schizophrenia	7.4594	7.8626e-11	2.51918e-07
Anxiety Disorders	9.29331	2.2753e-06	0.00486004
Schizophrenia	3.28164	6.05159e-06	0.00969465
Cocaine-Related Disorders	12.0813	1.00935e-05	0.0118735
Dandy-Walker Syndrome	27.8799	1.17379e-05	0.0118735
Panic Disorder	11.5672	1.29704e-05	0.0118735
schizoaffective disorder	8.45691	1.87361e-05	0.0150076

### Sheet: PC2_DorsalDiseaseGenes
Mental Disorders	Schizophrenia	Anxiety Disorders	Schizophrenia_1	Cocaine-Related Disorders	Dandy-Walker Syndrome	Panic Disorder	schizoaffective disorder
GABRA5	GABRA5	GABRA5	GABRA5	OPRM1	ZIC2	GABRA5	GABRA5
LRRTM1	LRRTM1	NRG3	LRRTM1	LRRC7	ZIC1	CRH	LRRTM1
KIAA0319	NTNG1	DLGAP3	NTNG1	CRH	ZIC5	TMEM132E	OPRM1
NTNG1	NRG3	CRH	ZIC2	CAMK2B	ZIC4	GRM7	RTN4R
OPRM1	DLGAP3	TMEM132E	OPRM1	CAMK2A		CNTN5	CRH
NRG3	ANKS1B	GRM7	NRG3	BCHE		SLC1A6	GRM7
DLGAP3	RTN4R	RAPGEF4	RTN4R				GABRA4
ANKS1B	HRH3	CNTN5	CRH
RTN4R	GRM7		GRM7
HRH3	PLCB1		PSD3
CRH	CNIH2		PLCB1
CDKL5	CAMK2A		CAMK2B
TMEM132E	STX1A		LRP8
GRM7	GABRA4		STX1A
LRP8	SLC1A6		GABRA4
DPP10	XKR4		CALB1
CAMK2A	CACNB2		SLC1A6
GABRA4			CACNB2
BCHE
SLC1A6
XKR4
CACNB2

### Sheet: PC2_VentralDiseaseEnrich
description	enrichmentRatio	pValue	FDR

### Sheet: PC2_VentralDiseaseGenes
Var1
