## Supplementary Data 12 for "A phylogenetically-conserved axis of thalamocortical connectivity in the human brain"

### Sheet: PC3_AnteriorDiseaseEnrich
description	enrichmentRatio	pValue	FDR

### Sheet: PC3_AnteriorDiseaseGenes
Var1

### Sheet: PC3_PosteriorDiseaseEnrich
description	enrichmentRatio	pValue	FDR
Mental Disorders	5.56742	2.45501e-10	1.57317e-06
Panic Disorder	13.4951	8.35225e-07	0.00221175
Eating Disorders	8.53914	1.03546e-06	0.00221175
Anxiety Disorders	8.13164	2.41439e-05	0.0386785

### Sheet: PC3_PosteriorDiseaseGenes
Mental Disorders	Panic Disorder	Eating Disorders	Anxiety Disorders
PTCHD1	HTR1A	NTSR1	HTR1A
SLC30A3	GLRA3	HTR1A	ADCYAP1R1
OPHN1	CCKBR	ADCYAP1R1	NLGN1
HTR1A	NEUROD2	NLGN1	CCKBR
ADCYAP1R1	ASTN1	CCKBR	NEUROD2
NLGN1	TPH2	MC4R	TPH2
CCKBR	HTR2A	ASTN1	HTR2A
NEUROD2		TPH2
NDST3		HTR2A
PCDH19
CLSTN2
ASTN1
DOC2A
CSMD1
L1CAM
TPH2
GPM6A
HTR2A
SCN2A
HAP1
